# Oncogenic and tumor-suppressive forces converge on a progenitor niche at the benign-to-malignant transition

**DOI:** 10.1101/2025.06.10.656791

**Authors:** José Reyes, Isabella Del Priore, Andrea C. Chaikovsky, Nikhita Pasnuri, Ahmed M. Elhossiny, Jin Park, Philipp Weiler, Tobias Krause, Andrew Moorman, Catherine Snopkowski, Meril Takizawa, Cassandra Burdziak, Nalin Ratnayeke, Ignas Masilionis, Yu-Jui Ho, Ronan Chaligné, Paul B. Romesser, Aveline Filliol, Tal Nawy, John P. Morris, Zhen Zhao, Marina Pasca Di Magliano, Direna Alonso-Curbelo, Dana Pe’er, Scott W. Lowe

## Abstract

The benign-to-malignant transition is a defining step in cancer progression. To investigate when and how malignancy initiation occurs and tissue reorganization proceeds, we combine single-cell and spatial transcriptomic profiling in mouse models of pancreatic ductal adenocarcinoma (PDAC) that capture spontaneous p53 loss. Among Kras-mutant cells, we find that oncogenic and tumor-suppressive programs, including those controlled by p53, CDKN2A, and SMAD4, are co-activated in a discrete progenitor-like population, engaging senescence-like responses. Using a framework we develop for spatial analysis, we show that a niche centered on these cells undergoes stepwise remodeling during tumor progression, mirroring invasive PDAC. Transient KRAS inhibition depletes progenitor-like cells and dismantles their niche, delaying malignancy initiation. Conversely, p53 suppression enables progenitor cell expansion, epithelial–mesenchymal reprogramming, and immune-privileged niche formation. These findings position the progenitor-like state at the convergence of cancer-driving mutations, plasticity and tissue remodeling, revealing a critical window for intercepting malignancy.
