## Supplementary material for "Oncogenic and tumor-suppressive forces converge on a progenitor niche at the benign-to-malignant transition": Reyes_2026_SupplementalData: DataS2_Xenium_library.xlsx

### Sheet: Sheet1
mouse_symbol	compartment	process
Inhbb	Endothelial_clusters	TGFB
Sema3g	Endothelial_clusters	Semaphorin
Kitl	Endothelial_clusters	undefined
Apln	Endothelial_clusters	undefined
Noct	Endothelial_clusters	undefined
Podxl	Endothelial_clusters	undefined
Il6st	Endothelial_clusters	undefined
Pecam1	Endothelial_general	undefined
Nr5a2	Epithelial_adm_duct	undefined
Rbpjl	Epithelial_ADM	undefined
Igf1	Epithelial_ADM	Calligraphy
Cp	Epithelial_duct	undefined
Rgs5	Epithelial_duct	undefined
Icam1	Epithelial_duct	Cell_adhesion
Prox1	Epithelial_duct	TF
Gas6	Epithelial_duct	receptor_ligand
Trf	Epithelial_duct	undefined
Elf3	Epithelial_gastric	TF
Onecut2	Epithelial_gastric	TF
F5	Epithelial_gastric	undefined
Anxa10	Epithelial_gastric	undefined
Cldn2	Epithelial_gastric	Cadherin
Gsta1	Epithelial_gastric	Glutathione
Gsta3	Epithelial_gastric	Glutathione
Cdh1	Epithelial_general	Cadherin
Lgr5	Epithelial_intermediate	undefined
F3	Epithelial_intermediate	undefined
Me1	Epithelial_multiple	undefined
Nptx2	Epithelial_multiple	undefined
Hhex	Epithelial_multiple	undefined
Hes6	Epithelial_multiple	undefined
Krt20	Epithelial_multiple	undefined
Gpx3	Epithelial_multiple	undefined
Hepacam2	Epithelial_multiple	undefined
Syp	Epithelial_neuroendocrine	undefined
Neurog3	Epithelial_neuroendocrine	undefined
Ascl1	Epithelial_neuroendocrine_tuft	undefined
Tph1	Epithelial_neuroendocrine	undefined
Arx	Epithelial_neuroendocrine	Pancreas_defining
Pax6	Epithelial_neuroendocrine	Pancreas_defining
Il18rap	Epithelial_progenitor	Calligraphy
Grem1	Epithelial_progenitor	TGFB
Elk3	Epithelial_progenitor	TF
Runx2	Epithelial_progenitor	TF
Zeb2	Epithelial_progenitor	TF
Jag1	Epithelial_progenitor	Notch
Wnt7b	Epithelial_progenitor	WNT
Itga5	Epithelial_progenitor	Integrin
Itga3	Epithelial_progenitor	Integrin
Itgb4	Epithelial_progenitor	Integrin
Nes	Epithelial_progenitor	undefined
Piezo2	Epithelial_progenitor	undefined
Hmga2	Epithelial_progenitor	undefined
F2r	Epithelial_progenitor	undefined
Msn	Epithelial_progenitor	undefined
Vim	Epithelial_progenitor	undefined
Col5a1	Epithelial_progenitor	undefined
Lif	Epithelial_progenitor	Calligraphy
Adgre5	Epithelial_progenitor	Calligraphy
Traf1	Epithelial_progenitor	Calligraphy
Sox11	Epithelial_progenitor	TF
Hmga1	Epithelial_progenitor	Senescence
Pkp1	Epithelial_progenitor	Cadherin
Cldn6	Epithelial_progenitor	Cadherin
Bmp1	Epithelial_progenitor	BMP
Acvr1	Epithelial_progenitor	BMP
Ngf	Epithelial_progenitor	receptor_ligand
Plat	Epithelial_progenitor	plasminogen
ENSMUST00000060501	Epithelial_progenitor	Senescence
ENSMUST00000107131	Epithelial_progenitor	Senescence
Pou2f3	Epithelial_tuft	undefined
Dclk1	Epithelial_tuft	undefined
Cdhr2	Epithelial_Tuft	Cadherin
Lifr	Fibroblast_clusters	Calligraphy
Tgfbi	Fibroblast_clusters	TGFB
Fzd1	Fibroblast_clusters	WNT
Spry1	Fibroblast_clusters	Ras
Itgbl1	Fibroblast_clusters	Integrin
Epha4	Fibroblast_clusters	Ephrin
Epha3	Fibroblast_clusters	Ephrin
Sema3c	Fibroblast_clusters	Semaphorin
Tnxb	Fibroblast_clusters	undefined
Wt1	Fibroblast_clusters	undefined
Hk2	Fibroblast_clusters	undefined
Pdpn	Fibroblast_clusters	undefined
Sod3	Fibroblast_clusters	undefined
Lox	Fibroblast_clusters	undefined
Fosl2	Fibroblast_clusters	undefined
Nfkb1	Fibroblast_clusters	undefined
Pcolce2	Fibroblast_clusters	undefined
Des	Fibroblast_clusters	undefined
Eng	Fibroblast_clusters	undefined
Cpxm1	Fibroblast_clusters	undefined
Dpt	Fibroblast_clusters	undefined
Fabp4	Fibroblast_clusters	undefined
Tnc	Fibroblast_clusters	undefined
Tagln	Fibroblast_clusters	undefined
Postn	Fibroblast_clusters	undefined
Pdgfra	Fibroblast_general	undefined
Igf2	Fibroblasts	undefined
Plp1	Glia	undefined
Fabp7	Glia	undefined
Cd19	Immune_B_cells	undefined
Cd79a	Immune_B_cells	undefined
Ms4a1	Immune_B_cells	undefined
Pdcd1	Immune_checkpoint	undefined
Ctla4	Immune_checkpoint	undefined
Relb	Immune_DCs	TNF/NFKB
Jak2	Immune_DCs	JAK/STAT
Itgax	Immune_DCs	undefined
Ifi205	Immune_DCs	undefined
Ctnna1	Immune_DCs	undefined
Ifitm6	Immune_DCs	undefined
Axl	Immune_DCs	receptor_ligand
Ccr7	Immune_DCs	undefined
Anxa3	Immune_DCs	undefined
Ifitm1	Immune_DCs	undefined
Trdc	Immune_gdT	undefined
Arhgap45	immune_general	undefined
Ptprc	Immune_general	undefined
Aire	Immune_general	undefined
Csf1	Immune_Gr-mDCs	Calligraphy
Il23a	Immune_Gr-MDCs	Calligraphy
Hdc	Immune_Gr-MDCs	undefined
Rora	Immune_ILC	undefined
Eomes	Immune_ILC_NK	undefined
Gata3	Immune_ILCs	undefined
Kit	Immune_Mast	undefined
Cd86	Immune_myeloid	undefined
Ncam1	Immune_NK_cells	Cell_adhesion
Il2rb	Immune_NK_cells	undefined
Ncr1	Immune_NK_cells	undefined
Lman1	Immune_plasma	undefined
Il2	Immune_T_cells	Calligraphy
Tnf	Immune_T_cells	TNF/NFKB
Sell	Immune_T_cells	Cell_adhesion
Havcr2	Immune_T_cells	undefined
Tox	Immune_T_cells	undefined
Cd4	Immune_T_cells	undefined
Foxp3	Immune_T_cells	undefined
Lag3	Immune_T_cells	undefined
Fasl	Immune_T_cells	undefined
Fas	Immune_T_cells	undefined
Itgae	Immune_T_cells	undefined
Tcf7	Immune_T_cells	undefined
Lck	Immune_T_cells	undefined
Gzmb	Immune_T_cells	undefined
Cd8a	Immune_T_cells	undefined
Cd69	Immune_T_cells	undefined
Cd3g	Immune_T_cells	undefined
Itgb7	Immune_TAM_clusters	Integrin
Cd163	Immune_TAM_clusters	undefined
Nrg1	Immune_TAM_clusters	undefined
Syngr1	Immune_TAM_clusters	undefined
Emilin2	Immune_TAM_clusters	undefined
Itgam	Immune_TAM_clusters	undefined
Cx3cr1	Immune_TAM_clusters	undefined
Maf	Immune_TAM_clusters	undefined
Vcan	Immune_TAM_clusters	undefined
Cd68	Immune_TAM_clusters	undefined
Skil	Immune_TAM_clusters	undefined
Lair1	Immune_TAM_clusters	undefined
Tgfbr1	Immune_TAM_general	TGFB
Adgre1	Immune_TAM_general	undefined
Csf1r	Immune_TAM_general	undefined
Csf2rb	Pericyte_cluster	Calligraphy
Heyl	Pericyte_cluster	Notch
Sema4c	Pericyte_cluster	Semaphorin
Arnt	Pericyte_cluster	undefined
Osmr	Pericyte_cluster	undefined
Pdgfb	Pericyte_cluster	undefined
Pdgfrb	Pericyte_cluster	undefined
Fhl1	Pericyte_cluster	undefined
Notch3	Pericyte_general	Notch
Lig1	Proliferating	Cell cycle
Pcna	Proliferating	Cell cycle
Mki67	Proliferating	Cell cycle
Tbx21	T_cells	undefined
Cxcr3	T_cells	receptor_ligand
Il7r	T_cells	receptor_ligand
Prf1	T_cells	undefined
Tgfbr2	TGFB	TGFB
Il13ra1	undefined	Calligraphy
Il2ra	undefined	Calligraphy
Il18r1	undefined	Calligraphy
Dll1	undefined	Notch
Ntrk1	undefined	receptor_ligand
Ntrk2	undefined	receptor_ligand
Ifne	undefined	IFN
Ifnb1	undefined	IFN
Oasl1	undefined	IFN
Ifnar1	undefined	IFN
Ifngr2	undefined	IFN
Oasl2	undefined	IFN
Irf7	undefined	IFN
Isg20	undefined	IFN
Socs1	undefined	IFN
Ifng	undefined	IFN
Ifngr1	undefined	IFN
Socs3	undefined	IFN
Cxcr1	undefined	Calligraphy
Il13	undefined	Calligraphy
Tigit	undefined	Calligraphy
Il24	undefined	Calligraphy
Il22ra1	undefined	Calligraphy
Fgfr4	undefined	Calligraphy
Acvr2b	undefined	Calligraphy
Fgf1	undefined	Calligraphy
Acvr2a	undefined	Calligraphy
Tnfrsf19	undefined	Calligraphy
Ret	undefined	Calligraphy
Cx3cl1	undefined	Calligraphy
Fgfr2	undefined	Calligraphy
Fgfr3	undefined	Calligraphy
Fgf2	undefined	Calligraphy
Tnfrsf10b	undefined	Calligraphy
Fgf9	undefined	Calligraphy
Il1rap	undefined	Calligraphy
Tnfsf10	undefined	Calligraphy
Il23r	undefined	Calligraphy
Porcn	undefined	Calligraphy
Il15	undefined	Calligraphy
Il18	undefined	Calligraphy
Fgfr1	undefined	Calligraphy
Tnfsf12	undefined	Calligraphy
Ackr3	undefined	Calligraphy
Nectin2	undefined	Calligraphy
Cxcr2	undefined	Calligraphy
Cxcl9	undefined	Calligraphy
Pvr	undefined	Calligraphy
Il4ra	undefined	Calligraphy
Tnfrsf1b	undefined	Calligraphy
Il1rl1	undefined	Calligraphy
Cd40	undefined	Calligraphy
Ldlr	undefined	Calligraphy
Tnfrsf9	undefined	Calligraphy
Cd55	undefined	Calligraphy
Tnfsf9	undefined	Calligraphy
Cd40lg	undefined	Calligraphy
Csf2ra	undefined	Calligraphy
Cxcr4	undefined	Calligraphy
Mmp9	undefined	Calligraphy
Ccr2	undefined	Calligraphy
Csf2	undefined	Calligraphy
Csf3r	undefined	Calligraphy
Il1a	undefined	Calligraphy
Il33	undefined	Calligraphy
Cxcl16	undefined	Calligraphy
Sdc4	undefined	Calligraphy
Cxcl10	undefined	Calligraphy
Cd44	undefined	Calligraphy
Sdc1	undefined	Calligraphy
Tnfrsf12a	undefined	Calligraphy
Vegfa	undefined	Calligraphy
Ccl5	undefined	Calligraphy
Kdr	undefined	Calligraphy
Flt1	undefined	Calligraphy
Inhba	undefined	Calligraphy
Il6	undefined	Calligraphy
Ccl2	undefined	Calligraphy
Cxcl12	undefined	Calligraphy
Cxcl1	undefined	Calligraphy
Rela	undefined	TNF/NFKB
L1cam	undefined	Cell_adhesion
Sele	undefined	Cell_adhesion
Bcam	undefined	Cell_adhesion
Selp	undefined	Cell_adhesion
Icam2	undefined	Cell_adhesion
Alcam	undefined	Cell_adhesion
Esam	undefined	Cell_adhesion
Madcam1	undefined	Cell_adhesion
Jaml	undefined	Cell_adhesion
Mcam	undefined	Cell_adhesion
Cadm3	undefined	Cell_adhesion
Cadm1	undefined	Cell_adhesion
Dsg2	undefined	Cell_adhesion
Ceacam1	undefined	Cell_adhesion
Tro	undefined	Cell_adhesion
Amigo2	undefined	Cell_adhesion
Cercam	undefined	Cell_adhesion
Ncam2	undefined	Cell_adhesion
Has2	undefined	TGFB
Smad4	undefined	TGFB
Il11	undefined	TGFB
Tgfb2	undefined	TGFB
Tgfb3	undefined	TGFB
Tgfb1	undefined	TGFB
Serpine1	undefined	TGFB
Smad7	undefined	TGFB
Id1	undefined	TGFB
Gata4	undefined	TF
Atf2	undefined	TF
Snai1	undefined	TF
Prrx2	undefined	TF
Gata6	undefined	TF
Klf5	undefined	TF
Myc	undefined	TF
Runx1	undefined	TF
Sox9	undefined	TF
Klf4	undefined	TF
Sox4	undefined	TF
Atf3	undefined	TF
Atf4	undefined	TF
Nlrc5	undefined	Senescence
Irf9	undefined	Senescence
Ephx1	undefined	Senescence
Cryab	undefined	Senescence
Msln	undefined	Senescence
Irf1	undefined	Senescence
Lmnb1	undefined	Senescence
Plaur	undefined	Senescence
Hmgb1	undefined	Senescence
Cdkn1a	undefined	Senescence
Dyrk1b	undefined	Senescence
Dyrk1a	undefined	Senescence
Eda2r	undefined	p53
Abhd4	undefined	p53
Zmat3	undefined	p53
Pml	undefined	p53
Trp53	undefined	p53
Cd80	undefined	p53
Slc4a11	undefined	p53
Tap1	undefined	p53
Bcl2	undefined	p53
Mdm2	undefined	p53
Bax	undefined	p53
Ccne1	undefined	Cell cycle
Cdkn1b	undefined	Cell cycle
Ccnd2	undefined	Cell cycle
Cdkn1c	undefined	Cell cycle
Ccnd1	undefined	Cell cycle
Jag2	undefined	Notch
Notch2	undefined	Notch
Notch4	undefined	Notch
Notch1	undefined	Notch
Dll4	undefined	Notch
Dlk1	undefined	Notch
Hey1	undefined	Notch
Furin	undefined	Tgfb
Hes1	undefined	Notch
Lfng	undefined	Notch
Mfng	undefined	Notch
Lats2	undefined	Hippo
Ccn1	undefined	Hippo
Ccn2	undefined	Hippo
Lrp5	undefined	WNT
Wnt5a	undefined	WNT
Lrp6	undefined	WNT
Wnt4	undefined	WNT
Rspo3	undefined	WNT
Wnt3	undefined	WNT
Wnt7a	undefined	WNT
Wnt2	undefined	WNT
Rspo2	undefined	WNT
Rspo4	undefined	WNT
Rspo1	undefined	WNT
Fzd2	undefined	WNT
Fzd4	undefined	WNT
Fosl1	undefined	Ras
Dusp4	undefined	Ras
Dusp6	undefined	Ras
Spry2	undefined	Ras
Dusp5	undefined	Ras
Itga6	undefined	Integrin
Itgb5	undefined	Integrin
Itga9	undefined	Integrin
Itgb2l	undefined	Integrin
Itgb3	undefined	Integrin
Itgal	undefined	Integrin
Itga4	undefined	Integrin
Itgb2	undefined	Integrin
Cd274	undefined	Immune_checkpoint
Pcdh15	undefined	Cadherin
Cldn1	undefined	Cadherin
Cldn15	undefined	Cadherin
Cdh17	undefined	Cadherin
Cdh4	undefined	Cadherin
Pcdh19	undefined	Cadherin
Cldn18	undefined	Cadherin
Pcdh7	undefined	Cadherin
Cldn10	undefined	Cadherin
Fat1	undefined	Cadherin
Pcdh17	undefined	Cadherin
Pcdh1	undefined	Cadherin
Cdhr5	undefined	Cadherin
Cdh11	undefined	Cadherin
Cdh13	undefined	Cadherin
Jup	undefined	Cadherin
Dusp10	undefined	p38
Dusp15	undefined	p38
Gna13	undefined	Rho
Gpx2	undefined	Classical
Lgals4	undefined	Classical
Cast	undefined	Basal
Emp1	undefined	Basal
Krt7	undefined	Basal
Shh	undefined	SHH
Gli1	undefined	SHH
Ptch2	undefined	SHH
Smo	undefined	SHH
Dhh	undefined	SHH
Ptch1	undefined	SHH
Bmp7	undefined	BMP
Bmpr1a	undefined	BMP
Bmp4	undefined	BMP
Bmpr2	undefined	BMP
Bmp2	undefined	BMP
Acvrl1	undefined	BMP
Ror2	undefined	BMP
Acvr1c	undefined	BMP
Bmpr1b	undefined	BMP
Bmp5	undefined	BMP
Bmper	undefined	BMP
Bmp2k	undefined	BMP
Ephb3	undefined	Ephrin
Epha2	undefined	Ephrin
Efnb2	undefined	Ephrin
Efna1	undefined	Ephrin
Ephb2	undefined	Ephrin
Sema4a	undefined	Semaphorin
Plxna4	undefined	Semaphorin
Plxnc1	undefined	Semaphorin
Plxna2	undefined	Semaphorin
Sema6a	undefined	Semaphorin
Plxnb2	undefined	Semaphorin
Sema7a	undefined	Semaphorin
Plxnd1	undefined	Semaphorin
Sema4d	undefined	Semaphorin
Sema3f	undefined	Semaphorin
Ddit3	undefined	ISR
Ppp1r15a	undefined	ISR
Ifna2	undefined	Interferon
Cd244a	undefined	Immune_regulation
Ptpn2	undefined	Interferon_gamma
Id3	undefined	TF
Itga1	undefined	Integrin
Cxcr6	undefined	Calligraphy
Igf1r	undefined	Calligraphy
Egfr	undefined	Calligraphy
Kras	undefined	Ras
Ezh2	undefined	chromatin
Stat3	undefined	TF
Stat1	undefined	TF
Birc3	undefined	apoptosis
Smad3	undefined	TF
Ccna1	undefined	Cell cycle
Cdk4	undefined	Cell cycle
Cdk1	undefined	Cell cycle
Cdk6	undefined	Cell cycle
Cdk2	undefined	Cell cycle
E2f1	undefined	TF
E2f4	undefined	TF
E2f7	undefined	TF
Twist1	undefined	TF
Cdkn2b	undefined	Cell cycle
Cdkn2d	undefined	Cell cycle
Erf	undefined	TF
Etv6	undefined	TF
Foxa1	undefined	TF
Foxg1	undefined	TF
Gstm1	undefined	Glutathione
Gstt1	undefined	Glutathione
Pde4b	undefined	cAMP
Ogdh	undefined	Metabolism
Sdha	undefined	Metabolism
Idh2	undefined	Metabolism
Cs	undefined	Metabolism
Ggt1	undefined	Glutathione
Pou5f1	undefined	TF
Mxd1	undefined	TF
Mafb	undefined	TF
Rb1	undefined	Senescence
Chrna1	undefined	neural
Ngfr	undefined	receptor_ligand
Plau	undefined	plasminogen
Tead4	undefined	TF
Tead2	undefined	TF
Smarcc1	undefined	TF
Foxq1	undefined	TF
Ifna5	undefined	Interferon
