## Supplementary material for "Oncogenic and tumor-suppressive forces converge on a progenitor niche at the benign-to-malignant transition": Reyes_2026_SupplementalData: DataS10_embedding_QC.xlsx

### Sheet: Flex_embedding_subsets
object id	Parent object	Filter	Subpopulation filter	# cells in subset	# PCs	Explained variance	Related figure
all_cells	NA	control and shp53 samples	NA	73315	100	0.53	Intermediate processing
fibroblast_ctrl	all cells	control samples	fibroblasts (Dpt, Col1a1, Pdgfra, Pdpn)	9576	86	0.36	Intermediate processing
iCAF_myCAF_ctrl	fibroblast_ctrl	control samples	iCAF and myCAFs based on public signatures (PMID: 31197017)	8915	88	0.36	Intermediate processing
myCAF_ctrl	iCAF_myCAF_ctrl	control samples	myCAFs based on public signatures (PMID: 31197017)	6291	83	0.32	Fig. S2J
myeloid_ctrl	all cells	control samples	Public signature: (PMID: 35427180) Ptprc, Csf1r, Adgre1, H2-Ab1, Cd68, Lyz2, Itgam, Mertk	5538	76	0.39	Intermediate processing
myeloid_Maf_Itgax_ctrl	myeloid_ctrl	control samples	PhenoGraph clusters expressing either Maf or Itgax	4505	87	0.42	Fig. S2J
myeloid_all	all cells	control and shp53 samples	Public signature: (PMID: 35427180) Ptprc, Csf1r, Adgre1, H2-Ab1, Cd68, Lyz2, Itgam, Mertk	10446	61	0.34	Fig. S7D

### Sheet: Xenium_embedding_subsets
Compartment	Conditions included	Number of samples included	Number of genes	Fraction of genes	Number of PCs	Variance explained	Total cells	Related figures
TME	Non-perturbed samples	15	415	0.86	127	0.75	6489818	Fig. S2
Epithelial	Non-perturbed samples	15	394	0.82	100	0.75	3217585	All Xenium
Immune Myeloid	Non-perturbed samples	15	389	0.81	98	0.75	1844178	All Xenium
Immune Lymphoid	Non-perturbed samples	15	385	0.8	87	0.75	636172	All Xenium
Fibroblast	Non-perturbed samples	15	387	0.8	100	0.75	2862709	All Xenium
Mural Cells	Non-perturbed samples	15	369	0.76	85	0.75	285767	All Xenium
Endothelial	Non-perturbed samples	15	380	0.79	104	0.75	814550	All Xenium
Epithelial - control samples	Non-perturbed samples	15	399	0.83	96	0.75	1388199	Fig. 2 and Fig. 3
Progenitor and gastric-like cells - control samples	Non-perturbed samples	15	392	0.81	93	0.75	838581	Fig. 2 and Fig. 3, Fig. 5, Fig. S2
Kras inhibitor experiment TME	MRTX1133 or vehicle treated samples	6	390	0.81	108	0.75	1216079	Fig. 6, Fig. S5
Kras inhibitor experiment Epithelial	MRTX1133 or vehicle treated samples	6	370	0.77	93	0.75	925367	Fig. 6

### Sheet: Xenium_gene_censoring
Compartment	Fraction positive threshold (dissociated)	Number of genes that passed dissociated threshold	Fraction positive threshold in any subpopulation	Number of genes that passed dissociated threshold	Number of genes that passed both thresholds
Epithelial	1% of cells	373	0.0794	326	318
Immune myeloid	1% of cells	296	0.0797	233	211
Fibroblast	1% of cells	347	0.1199	294	277
Immune B	1% of cells	225	0.0789	251	194
Immune T,NK,ILC	1% of cells	259	0.1184	220	194
Mural cells	1% of cells	304	0.0797	242	227
Endothelial cells	1% of cells	322	0.0788	273	258

### Sheet: multiome_ATAC_QC
sample_id	condition	Mouse strain	Source	batch	cell count	Counts per cell (mean)	ATAC fragments (mean)	Reads in TSS (mean)	Related
									figures
DACE657_mKate2_multiome	Injury day 1	KPfC	This work	m1	2744	12800.2	38599.8	4435.1	Figure S6
p489c_shRen_caer_48h_multiome_1	Injury day 1	KCshRen	This work	m3	5472	8496.2	35873.5	3786.1	Figure S6
p489c_shRen_caer_48h_multiome_2	Injury day 1	KCshRen	This work	m3	1497	12554.2	55502	5579.5	Figure S6

### Sheet: multiome_cell_type_fractions
Cell type	DACE657_mKate2_multiome	p489c_shRen_caer_48h_multiome_1	p489c_shRen_caer_48h_multiome_2
Progenitor	0.443513	0.577303	0.664663
Gastric	0.355321	0.132127	0.122912
Transitional	0	0.190789	0.117568
ADM	0.119169	0.033991	0.025384
Neuroendocrine	0.03207	0.032712	0.031396
Tuft	0.049927	0.009868	0.010688
Undefined	0	0.023209	0.027388
