## Supplementary material for "Oncogenic and tumor-suppressive forces converge on a progenitor niche at the benign-to-malignant transition": Reyes_2026_SupplementalData: DataS11_genetrend_spearman_correlation.csv

	statistic	pval	compartment
Acvr1	0.9995079507950793	3.6231009744582737e-149	Epithelial
Adgre5	0.9973717371737173	1.5581028555773941e-113	Epithelial
Axl	0.9986558655865586	8.62277414647559e-128	Epithelial
Cd40	0.9924992499249924	2.8778179209933693e-91	Epithelial
Cd44	0.9205880588058806	8.376400443020647e-42	Epithelial
Csf1	0.9962076207620761	9.629243584115652e-106	Epithelial
Csf1r	0.9529552955295528	1.3263483820010366e-52	Epithelial
Csf2	0.9994119411941192	2.2454243346906147e-145	Epithelial
Cxcl1	0.9966756675667566	1.531873542022092e-108	Epithelial
Cxcl16	0.9836543654365435	8.805475274175154e-75	Epithelial
Efna1	0.9761776177617761	7.642282505408978e-67	Epithelial
Efnb2	0.9819861986198619	9.897987736215005e-73	Epithelial
Egfr	0.9256525652565255	3.753189931642354e-43	Epithelial
Epha2	0.9999519951995199	1.0918107380146119e-198	Epithelial
F2r	0.9992679267926792	1.0265518777386114e-140	Epithelial
Fgfr1	0.9938793879387937	1.3996677838596777e-95	Epithelial
Igf1r	0.9963876387638763	8.923300129825527e-107	Epithelial
Il18rap	0.9707770777077707	1.4980653470739634e-62	Epithelial
Il23a	0.9990399039903989	6.015867160896114e-135	Epithelial
Inhba	0.9994599459945993	3.4641298412992784e-147	Epithelial
Inhbb	0.9981518151815181	5.097140332468265e-121	Epithelial
Itga3	0.9993879387938793	1.593616752666959e-144	Epithelial
Itga5	0.9984758475847583	4.0598140777610415e-125	Epithelial
Itgb3	0.9973717371737173	1.5581028555773941e-113	Epithelial
Itgb4	0.9993999399939993	6.040850578211901e-145	Epithelial
Jag1	0.9995079507950793	3.6231009744582737e-149	Epithelial
Lif	0.9997599759975996	1.9307055162900017e-164	Epithelial
Mcam	0.9974677467746773	2.5214869468662487e-114	Epithelial
Ncam1	0.9707290729072907	1.6216693995848722e-62	Epithelial
Ngf	0.9991959195919591	1.016596292789332e-138	Epithelial
Notch2	0.9799699969996998	1.7079248654071555e-70	Epithelial
Pdgfb	0.9996279627962795	4.079628212396603e-155	Epithelial
Plxnd1	0.9173717371737173	5.417166448533666e-41	Epithelial
Podxl	0.9794659465946594	5.7037354426528285e-70	Epithelial
Postn	0.9994599459945993	3.4641298412992784e-147	Epithelial
Pvr	0.9766816681668166	2.7122701180227284e-67	Epithelial
Sdc1	0.9978277827782778	1.385952585238849e-117	Epithelial
Sema4c	0.9383138313831383	5.4358299446486505e-47	Epithelial
Tgfb1	0.9945274527452744	5.90203598879552e-98	Epithelial
Tgfb3	0.9838463846384637	4.957460989180092e-75	Epithelial
Tnc	0.9995799579957995	1.5586238525571835e-152	Epithelial
Tnfrsf12a	0.9968796879687968	6.91027774217294e-110	Epithelial
Wnt7a	0.9866186618661865	5.212427598995641e-79	Epithelial
Wnt7b	0.99996399639964	8.246541663958767e-205	Epithelial
Acvr1	0.9183318331833182	3.1280007289316105e-41	Fibroblast
Apln	0.9599279927992799	6.047703817440956e-56	Fibroblast
Ccl2	0.9842184218421841	1.5967718371555373e-75	Fibroblast
Cd44	0.9856465646564655	1.5827164490033486e-77	Fibroblast
Csf1r	0.9010861086108609	2.4442601054592384e-37	Fibroblast
Csf2rb	0.9438583858385837	6.156136555163847e-49	Fibroblast
Cxcl16	0.9859225922592257	6.152006953372388e-78	Fibroblast
Egfr	0.9454185418541853	1.6066882898542158e-49	Fibroblast
Epha2	0.9792259225922592	1.0022796205220877e-69	Fibroblast
Fgf2	0.9561476147614761	4.577570482709594e-54	Fibroblast
Inhbb	0.9174197419741974	5.271276844513469e-41	Fibroblast
Itga5	0.9815421542154215	3.2298145375173957e-72	Fibroblast
Itga9	0.9503150315031501	1.8073668959536896e-51	Fibroblast
Itgb3	0.9816021602160214	2.757408753438895e-72	Fibroblast
Itgb5	0.9489588958895889	6.544968446673202e-51	Fibroblast
Jag1	0.9034983498349833	7.737395556564233e-38	Fibroblast
Mcam	0.9767776777677768	2.2208795238518345e-67	Fibroblast
Ncam1	0.9665526552655265	1.011538552497517e-59	Fibroblast
Nectin2	0.946138613861386	8.528463020677855e-50	Fibroblast
Notch1	0.9819501950195019	1.0906012478611883e-72	Fibroblast
Notch3	0.9941914191419141	1.0856891549116852e-96	Fibroblast
Pdgfrb	0.9578157815781577	7.123883583387323e-55	Fibroblast
Plxnd1	0.9808700870087007	1.8336532269159457e-71	Fibroblast
Postn	0.9769816981698168	1.4482596949241699e-67	Fibroblast
Pvr	0.971233123312331	7.007115261492823e-63	Fibroblast
Sdc1	0.9492109210921091	5.166661047520244e-51	Fibroblast
Sema7a	0.9934233423342332	4.684477060422775e-94	Fibroblast
Tgfb1	0.9952475247524751	5.972580987539245e-101	Fibroblast
Tgfb2	0.9556795679567957	7.615144495109352e-54	Fibroblast
Tgfbr1	0.925052505250525	5.484143387936114e-43	Fibroblast
Tnc	0.9789138913891389	2.0655191443634136e-69	Fibroblast
Tnfrsf12a	0.9919351935193519	9.91410676319933e-90	Fibroblast
Wnt2	0.996099609960996	3.8028087175630914e-105	Fibroblast
Wnt4	0.9917431743174318	3.1262489572360042e-89	Fibroblast
Acvr1	0.9841464146414641	1.9924061740247465e-75	Immune_Myeloid
Adgre5	0.9318331833183318	6.206030049153836e-45	Immune_Myeloid
Alcam	0.9835583558355835	1.170560411863869e-74	Immune_Myeloid
Axl	0.9318451845184518	6.154513449884398e-45	Immune_Myeloid
Bmpr2	0.9616921692169216	6.947577569152731e-57	Immune_Myeloid
Ccr2	0.9224362436243623	2.7640960745402702e-42	Immune_Myeloid
Cd244a	0.9955955595559555	1.4497661857507126e-102	Immune_Myeloid
Cd274	0.9913471347134712	3.0757863130279897e-88	Immune_Myeloid
Cd40	0.9629282928292828	1.4344619584937906e-57	Immune_Myeloid
Cd44	0.9951755175517549	1.2457684158022117e-100	Immune_Myeloid
Cdh1	0.996099609960996	3.8028087175630914e-105	Immune_Myeloid
Ceacam1	0.9558715871587158	6.184205492463745e-54	Immune_Myeloid
Csf1	0.9809900990099009	1.350922924201108e-71	Immune_Myeloid
Csf2ra	0.9886588658865886	1.650800527760408e-82	Immune_Myeloid
Csf2rb	0.99007500750075	2.4765414160423312e-85	Immune_Myeloid
Epha2	0.9947794779477948	5.892222330001179e-99	Immune_Myeloid
Havcr2	0.9709930993099309	1.0468276881591275e-62	Immune_Myeloid
Icam1	0.9620762076207621	4.279718257813014e-57	Immune_Myeloid
Icam2	0.92999699969997	2.1829956302026114e-44	Immune_Myeloid
Ifngr2	0.9753855385538552	3.7246832803835003e-66	Immune_Myeloid
Il13ra1	0.9004620462046203	3.275622121852253e-37	Immune_Myeloid
Il18	0.9886948694869485	1.4138391201779568e-82	Immune_Myeloid
Il18rap	0.9551515151515151	1.343420475787756e-53	Immune_Myeloid
Il1a	0.9961476147614761	2.0751889506087835e-105	Immune_Myeloid
Il1rap	0.9925352535253524	2.2753090959213445e-91	Immune_Myeloid
Il7r	0.9855745574557454	2.019080250675367e-77	Immune_Myeloid
Itga4	0.9719651965196519	2.0163038703111232e-63	Immune_Myeloid
Itga5	0.989066906690669	2.7677500239858905e-83	Immune_Myeloid
Itgal	0.9968556855685567	1.0053543987132094e-109	Immune_Myeloid
Itgax	0.997023702370237	6.845529123579979e-111	Immune_Myeloid
Itgb2	0.9936393639363936	9.16526064297761e-95	Immune_Myeloid
Notch1	0.9753615361536152	3.9046525887599623e-66	Immune_Myeloid
Nrg1	0.9332973297329732	2.219270084641206e-45	Immune_Myeloid
Plxnc1	0.9894029402940293	6.042980210194028e-84	Immune_Myeloid
Plxnd1	0.9404620462046205	1.0082452919084285e-47	Immune_Myeloid
Ptprc	0.9750015001500149	7.880904939562404e-66	Immune_Myeloid
Pvr	0.9066906690669065	1.6102212486814458e-38	Immune_Myeloid
Sdc1	0.9958595859585957	7.055031429449669e-104	Immune_Myeloid
Sema4a	0.902142214221422	1.4826424036713704e-37	Immune_Myeloid
Sema7a	0.9941314131413139	1.7939164536572828e-96	Immune_Myeloid
Tgfb1	0.9738133813381337	7.4541330977656605e-65	Immune_Myeloid
Tgfbr1	0.9518871887188718	3.883663619156567e-52	Immune_Myeloid
